# A spatiotemporally resolved atlas of mRNA decay in the *C. elegans* embryo reveals differential regulation of mRNA stability across stages and cell types

**DOI:** 10.1101/2024.01.15.575757

**Authors:** Felicia Peng, C Erik Nordgren, John Isaac Murray

## Abstract

During embryonic development, cells undergo dynamic changes in gene expression that are required for appropriate cell fate specification. Although both transcription and mRNA degradation contribute to gene expression dynamics, patterns of mRNA decay are less well-understood. Here we directly measured spatiotemporally resolved mRNA decay rates transcriptome-wide throughout *C. elegans* embryogenesis by transcription inhibition followed by bulk and single-cell RNA-sequencing. This allowed us to calculate mRNA half-lives within specific cell types and developmental stages and identify differentially regulated mRNA decay throughout embryonic development. We identified transcript features that are correlated with mRNA stability and found that mRNA decay rates are associated with distinct peaks in gene expression over time. Moreover, we provide evidence that, on average, mRNA is more stable in the germline compared to in the soma and in later embryonic stages compared to in earlier stages. This work suggests that differential mRNA decay across cell states and time helps to shape developmental gene expression, and it provides a valuable resource for studies of mRNA turnover regulatory mechanisms.
