## Supplemental Table S8 for "A spatiotemporally resolved atlas of mRNA decay in the *C. elegans* embryo reveals differential regulation of mRNA stability across stages and cell types"

### Sheet: Sheet 1
Single-cell RNA-sequencing - germline-specific half-lives
wormbaseID	gene	half_life	lower_limit_half_life	upper_limit_half_life	half_life_coefficient_of_variation	mean_tp0_umi
WBGene00016601	acin-1	61.6504	44.5846	99.8833	0.303786	290.333
WBGene00000063	act-1	81.587	66.1232	106.491	0.161192	596.667
WBGene00000064	act-2	95.6456	76.4154	127.809	0.108283	1992.33
WBGene00017967	ada-2	69.7986	40.3036	260.267	0.301923	135.333
WBGene00011128	adk-1	103.169	51.1138	-5599.77	0.646948	159.333
WBGene00021009	afd-1	74.5911	51.9703	132.082	0.290365	124.667
WBGene00007235	ahsa-1	120.321	54.2813	-555.463	0.571341	264.333
WBGene00015007	ain-2	99.7852	54.3865	603.813	0.15527	174
WBGene00000098	air-1	57.1154	42.6547	86.4102	0.103134	346.333
WBGene00011292	allo-1	61.7868	44.3402	101.869	0.165618	259.667
WBGene00000121	aly-2	65.1296	44.5845	120.792	0.47499	597.333
WBGene00000122	aly-3	75.0948	53.0326	128.59	0.494383	439.333
WBGene00000123	ama-1	102.687	53.0653	1582.52	0.372627	251
WBGene00019608	ani-2	67.6635	44.687	139.273	0.29831	460.333
WBGene00012835	ani-3	59.4819	39.5223	120.17	0.357586	251
WBGene00006439	ant-1.1	121.052	70.2198	438.436	0.607474	5309
WBGene00000143	apc-2	54.3214	37.3674	99.4371	0.216494	167.333
WBGene00000162	apd-3	45.4404	30.7504	87.0038	0.218609	150.333
WBGene00000201	arx-3	84.2403	39.1005	-545.392	0.0367632	245
WBGene00000206	asb-1	48.8033	30.0999	128.897	0.547632	297.333
WBGene00000209	asg-1	57.5327	34.7124	167.935	0.507104	332
WBGene00018294	atg-18	58.6133	37.6066	132.787	0.435309	253.333
WBGene00021922	atg-3	59.8726	39.8319	120.5	0.230709	220.667
WBGene00008081	athp-1	63.0922	34.4402	375.4	0.416119	160
WBGene00019217	athp-2	69.0146	33.0479	-781.394	0.455791	209
WBGene00010419	atp-1	79.1278	58.1928	123.589	0.194013	1173.33
WBGene00000229	atp-2	84.3398	53.3328	201.474	0.143248	2238
WBGene00020275	atp-4	88.1328	65.2034	135.936	0.167074	748.667
WBGene00010960	atp-6	54.3486	32.6369	162.356	0.61275	2633.67
WBGene00012474	attf-6	71.8968	38.5326	536.026	0.457776	217
WBGene00000231	atx-2	65.443	37.941	237.854	0.397911	298.667
WBGene00007087	B0001.2	53.2254	37.054	94.4432	0.110004	419.333
WBGene00007101	B0024.11	44.429	27.8297	110.098	0.192951	166
WBGene00007106	B0035.3	34.3493	20.9932	94.4196	0.587294	330.667
WBGene00015073	B0238.9	44.7171	27.9968	111.022	0.516412	182.667
WBGene00015095	B0261.7	83.6261	45.1419	567.023	0.477048	764
WBGene00007136	B0285.3	95.8309	76.1859	129.127	0.242079	231
WBGene00007186	B0464.6	55.1246	38.6286	96.2103	0.354844	209
WBGene00015237	B0511.12	73.4167	37.2782	2401.5	0.483382	237.667
WBGene00015232	B0511.6	194.747	84.4985	-639.061	0.367295	204
WBGene00022473	bet-1	49.7829	35.7612	81.8924	0.299484	203.333
WBGene00000254	bli-4	73.7975	56.7208	105.586	0.243726	241
WBGene00000257	bmk-1	81.5846	57.5955	139.822	0.392961	223.333
WBGene00017293	bmy-1	52.5804	30.7541	181.127	0.398184	182.333
WBGene00000271	brf-1	33.518	21.1891	80.1582	0.42493	122
WBGene00000274	btf-1	38.1534	24.7593	83.1179	0.340389	98
WBGene00007400	bud-31	58.1934	40.7209	101.929	0.209003	192.333
WBGene00015291	C01B12.8	42.8175	27.6483	94.8654	0.37723	199.333
WBGene00015312	C01G8.1	23.2578	18.3712	31.6861	0.196121	492.333
WBGene00015329	C02B10.4	56.1593	36.4323	122.477	0.417039	316.667
WBGene00015405	C03H5.3	75.074	60.1531	99.8388	0.124598	267.333
WBGene00007332	C05C10.5	33.1258	23.0482	58.8628	0.37862	628.333
WBGene00007645	C17E4.6	42.08	28.6793	78.988	0.326449	193
WBGene00015941	C18A3.3	77.4836	49.3941	179.643	0.422148	149.667
WBGene00007681	C18D11.3	68.636	52.0873	100.596	0.111573	288.333
WBGene00007683	C18E9.2	59.1671	38.6713	125.887	0.43347	1374.67
WBGene00016011	C23G10.2	95.2975	65.3652	175.801	0.110266	129
WBGene00007705	C25A1.1	57.6811	35.1398	160.883	0.434548	220
WBGene00016118	C25H3.9	116.209	59.5444	2402.81	0.650827	314.333
WBGene00016148	C26F1.3	42.9268	30.3967	73.0321	0.36828	133
WBGene00016182	C28C12.12	39.9173	24.8328	101.684	0.432443	155.333
WBGene00016235	C29H12.2	44.1706	28.666	96.205	0.376697	170.333
WBGene00016244	C30B5.2	66.3606	40.9746	174.429	0.277107	201.333
WBGene00016393	C34B2.8	68.1797	38.0911	324.528	0.480147	318
WBGene00007978	C36B1.11	57.6853	42.6341	89.1623	0.28297	1183.33
WBGene00219849	C36C9.10	52.6706	34.4213	112.106	0.143894	268
WBGene00016508	C37H5.5	68.7065	43.958	157.224	0.165012	204.333
WBGene00016562	C41D11.3	55.5863	36.6274	115.232	0.455608	179
WBGene00008119	C46F11.4	46.3659	34.9615	68.8124	0.166608	140
WBGene00008136	C47D12.2	77.6202	52.159	151.645	0.44649	184
WBGene00016836	C50F2.2	40.5564	30.1999	61.7234	0.217459	180.333
WBGene00012230	cacn-1	52.7984	40.491	75.8547	0.20689	196.667
WBGene00000800	cars-1	58.81	37.2642	139.423	0.372007	168.667
WBGene00015975	cas-2	59.0256	42.4597	96.788	0.160077	184.333
WBGene00010631	cash-1	61.994	35.1641	261.572	0.485885	260.333
WBGene00007514	catp-8	61.7827	37.1378	183.662	0.373429	330.333
WBGene00010351	cbd-1	66.1937	44.8423	126.358	0.33981	336.667
WBGene00000366	cbp-1	46.8595	30.8415	97.4946	0.499071	242
WBGene00003085	ccar-1	70.1009	43.0121	189.357	0.289944	901.667
WBGene00014204	ccdc-47	89.1352	56.7497	207.615	0.288723	339.667
WBGene00000369	ccf-1	69.8495	51.1199	110.24	0.224316	245.667
WBGene00000377	cct-1	58.5603	38.5927	121.341	0.559703	218
WBGene00000378	cct-2	41.882	32.4209	59.1402	0.242831	221.333
WBGene00000386	cdc-25.1	78.3572	49.6907	185.197	0.306777	311.667
WBGene00007352	cdc-48.1	62.5913	40.211	141.153	0.507231	783.667
WBGene00008053	cdc-48.2	54.2921	34.5564	126.59	0.0185865	230.333
WBGene00018064	cdc-73	39.6875	27.2539	72.9831	0.366465	180
WBGene00000405	cdk-1	69.4769	51.6484	106.102	0.221831	366.667
WBGene00015203	cdk-11.1	112.09	62.6986	528.112	0.258013	244.667
WBGene00022831	cec-10	55.3314	32.6247	182.008	0.212131	175
WBGene00011636	cec-3	63.492	41.9184	130.819	0.508931	499.333
WBGene00017993	cec-5	114.214	74.2015	247.882	0.639049	634
WBGene00000464	ceh-44	84.9904	54.7047	190.4	0.281302	168.667
WBGene00000474	cey-3	70.0947	42.3997	202.111	0.461252	1624.33
WBGene00000475	cey-4	120.003	66.7141	596.345	0.458223	1514.67
WBGene00000480	cgp-1	39.802	27.4332	72.4819	0.302851	163.333
WBGene00011532	chaf-1	55.4105	44.8779	72.4033	0.109408	302.333
WBGene00010369	chd-1	41.1911	26.5251	92.1308	0.365185	231.333
WBGene00015687	chdp-1	108.949	68.9808	259.037	0.460876	538.667
WBGene00000506	cic-1	49.233	31.0315	119.078	0.188613	152.333
WBGene00019629	cid-1	67.7503	35.4118	780.638	0.253103	128.333
WBGene00009451	cids-2	58.7595	42.9773	92.8598	0.294795	323
WBGene00018892	cir-1	56.1574	40.9556	89.3058	0.314571	358.667
WBGene00014117	clec-91	38.6609	24.8095	87.5293	0.450098	640.667
WBGene00009127	clsp-1	35.2078	24.4234	63.0471	0.365771	219.667
WBGene00000552	cmd-1	87.8761	55.3383	213.281	0.294098	422.667
WBGene00000567	cnx-1	72.7958	50.35	131.352	0.272153	608.667
WBGene00019820	cogc-8	50.0458	31.5898	120.371	0.448271	198
WBGene00000592	coh-3	76.4144	50.1613	160.323	0.0177038	143.667
WBGene00009732	cope-1	104.343	72.4387	186.471	0.217483	402.333
WBGene00012354	cox-4	111.839	88.1805	152.849	0.00720915	707
WBGene00012553	cox-5A	141.037	94.2615	279.964	0.170685	934.667
WBGene00000371	cox-5B	154.179	97.9078	362.546	0.189755	1196.33
WBGene00006519	cox-6A	109.578	74.1597	209.753	0.266661	863
WBGene00009161	cox-7C	94.9171	67.9473	157.388	0.248684	523
WBGene00000773	cpf-1	52.5442	36.9956	90.6377	0.373608	377.333
WBGene00000774	cpf-2	100.063	57.7321	375.092	1.00385	171.333
WBGene00019357	cpg-8	73.6391	47.8866	159.316	0.327966	520.667
WBGene00000534	cpi-2	185.804	87.5987	-1534.58	0.599832	542.667
WBGene00012907	cpt-1	69.4139	45.0802	150.83	0.39715	298
WBGene00010303	cri-3	51.8219	37.21	85.3301	0.297174	249.333
WBGene00010965	ctc-2	40.13	29.0263	64.9917	0.212181	2150.67
WBGene00010962	ctc-3	48.8842	32.8998	95.0781	0.452184	1807.67
WBGene00011687	cwc-15	64.3932	43.1975	126.427	0.368954	494
WBGene00000865	cyb-1	57.7982	36.1213	144.537	0.5893	299
WBGene00000868	cyb-3	95.2316	51.9579	569.771	0.359064	763.667
WBGene00017121	cyc-2.1	88.055	65.8455	132.872	0.259141	349.333
WBGene00000875	cyk-4	51.8428	33.7346	111.919	0.233694	319.333
WBGene00009594	cyld-1	56.9596	36.8849	124.98	0.344644	209
WBGene00000883	cyn-7	76.5682	56.356	119.386	0.0828364	1618.67
WBGene00017643	czw-1	46.9937	33.3898	79.3046	0.237026	171.667
WBGene00017025	D1037.1	46.3144	30.1888	99.4203	0.253571	131.667
WBGene00000896	dad-1	87.6606	54.1466	230.05	0.274101	559.333
WBGene00000911	daf-15	62.0993	30.3531	-1352.98	0.482671	240.333
WBGene00022599	daf-41	34.3353	23.5907	63.0535	0.367444	706.333
WBGene00000935	daz-1	48.2942	30.8958	110.547	0.593373	350
WBGene00000938	dcp-66	90.6668	54.7544	263.477	0.219249	226.667
WBGene00000939	dcr-1	96.0462	49.0109	2382.65	0.188262	164.333
WBGene00015308	ddi-1	54.0281	34.1722	128.963	0.44823	499.333
WBGene00011032	ddx-52	62.8345	45.6987	100.531	0.0632326	132.333
WBGene00022034	deps-1	86.2638	62.042	141.511	0.307914	704
WBGene00006483	dgk-4	53.9188	30.9359	209.737	0.430239	118.333
WBGene00000962	dhc-1	59.8261	35.4145	192.56	0.261733	230.333
WBGene00017735	did-2	46.4402	28.3955	127.4	0.490216	304.333
WBGene00009082	dlat-1	62.902	37.0814	207.136	0.32138	383.667
WBGene00001005	dlc-1	70.4211	43.7188	180.925	0.364721	726.333
WBGene00001007	dli-1	59.5767	40.608	111.801	0.0449592	190
WBGene00001018	dnc-2	111.7	59.6172	883.79	0.543009	224.333
WBGene00001019	dnj-1	53.8034	38.0092	92.056	0.30104	161
WBGene00001029	dnj-11	53.0159	30.4133	206.433	0.494686	730.333
WBGene00001041	dnj-23	58.8928	33.9171	223.394	0.297466	282
WBGene00001023	dnj-5	44.9491	30.3234	86.8282	0.420247	493
WBGene00001061	dpl-1	44.8591	28.8359	100.959	0.378799	270
WBGene00001085	dpy-26	49.7311	31.0415	124.979	0.198499	228.667
WBGene00001088	dpy-30	145.12	67.3145	-931.145	0.333928	506.333
WBGene00009584	drap-1	47.6519	31.3954	98.8216	0.42056	179
WBGene00008400	drh-3	53.607	29.7592	269.867	0.420275	181.667
WBGene00013128	dxbp-1	44.8111	28.1158	110.319	0.50473	167.667
WBGene00017011	eaf-1	45.2553	29.5218	96.8957	0.36942	213.667
WBGene00001134	eat-3	63.8172	35.5152	314.214	0.298856	119.667
WBGene00011696	eea-1	87.2323	46.1268	801.343	0.375053	209
WBGene00017142	EEED8.14	128.551	81.4912	304.251	0.679153	197.667
WBGene00001168	eef-1A.1	106.331	59.0891	530.362	0.59948	9657.33
WBGene00018846	eef-1B.1	185.874	98.3937	1675.73	0.316389	5073.67
WBGene00012768	eef-1B.2	187.23	79.0977	-510.071	0.293593	287.333
WBGene00008920	eef-1G	130.01	74.4589	511.97	0.309703	3615.33
WBGene00001166	eftu-2	77.023	48.6666	184.559	0.125256	275.667
WBGene00009701	egg-3	63.9893	38.5256	188.734	0.556802	336.667
WBGene00020035	egg-5	52.1365	30.4498	181.164	0.471183	207.667
WBGene00001194	egl-27	50.3945	38.5557	72.7254	0.149397	218.333
WBGene00001209	egl-45	69.4359	46.5235	136.817	0.0715925	262.333
WBGene00020868	eif-1	85.8779	56.8799	175.193	0.298708	323.667
WBGene00019162	eif-1.A	49.1777	29.7475	141.794	0.773419	337.667
WBGene00008480	eif-2A	36.0613	23.29	79.8448	0.451805	203.667
WBGene00010560	eif-2beta	119.685	66.0972	632.411	0.720899	275.333
WBGene00016113	eif-2D	54.3927	37.8743	96.4644	0.226017	141
WBGene00021466	eif-2gamma	85.3841	53.2997	214.512	0.0974768	243.667
WBGene00001226	eif-3.C	56.2652	38.2087	106.679	0.144573	255
WBGene00001233	eif-3.K	61.146	48.0056	84.1914	0.24797	172.333
WBGene00001234	eif-6	85.6386	47.9886	397.507	0.487905	320
WBGene00013676	ekl-4	49.9741	30.8383	131.69	0.366022	165.333
WBGene00013219	elof-1	56.8043	44.9446	77.1665	0.241772	327
WBGene00001284	emb-30	55.7737	34.1736	151.587	0.554996	123.667
WBGene00001309	emr-1	54.9733	34.9068	129.307	0.456249	447
WBGene00011480	enpl-1	83.707	46.4017	426.998	0.318729	636
WBGene00001320	ent-1	78.7405	59.0714	118.047	0.119162	255.333
WBGene00007030	epc-1	49.9612	42.3145	60.9811	0.0626764	314.333
WBGene00012641	epg-6	62.2242	42.856	113.534	0.120161	172.333
WBGene00013695	epg-8	72.1012	39.6201	400.147	0.395394	518.667
WBGene00010405	erfa-3	44.4329	30.1218	84.6513	0.328096	204.667
WBGene00011892	erh-1	86.6707	59.2679	161.204	0.320271	819
WBGene00017606	ets-6	54.6671	31.4305	209.695	0.412053	97.6667
WBGene00009731	exo-1	52.5846	34.7763	107.773	0.110817	168.667
WBGene00008505	F01G4.6	49.8494	30.5378	135.601	0.427995	500.333
WBGene00008530	F02E9.5	62.0692	35.3274	255.397	0.486734	229
WBGene00017263	F08F3.6	28.0063	18.3027	59.6104	0.570699	275.667
WBGene00017274	F08F8.9	61.6207	33.7286	356.103	0.226702	165.667
WBGene00017311	F09G2.2	59.4627	38.8735	126.422	0.0612958	285.667
WBGene00017316	F09G2.8	53.7194	34.2702	124.215	0.0831516	160.333
WBGene00008648	F10D11.2	57.4491	50.2371	67.079	0.133539	306.667
WBGene00017360	F10E9.11	67.7039	44.4119	142.37	0.286658	151.333
WBGene00008720	F12F6.1	43.1157	32.4025	64.4119	0.276127	255.667
WBGene00008729	F13B12.1	54.4233	42.2514	76.446	0.158276	294.333
WBGene00017548	F18A1.7	44.2776	27.5577	112.586	0.527468	834.333
WBGene00008934	F18C12.3	44.2032	30.8351	78.0334	0.313504	147.333
WBGene00017642	F20D12.2	50.4146	31.647	123.879	0.357832	215
WBGene00017675	F21F3.6	84.6602	51.9189	229.198	0.388983	402
WBGene00009131	F25H8.1	52.7936	37.3261	90.151	0.37855	213.667
WBGene00009132	F25H8.2	44.8992	29.9263	89.8572	0.406469	259.667
WBGene00017801	F26A1.1	54.8184	32.6199	171.588	0.454606	205.333
WBGene00009159	F26E4.4	64.9885	47.7753	101.591	0.250973	404
WBGene00017852	F27C1.2	106.101	77.9	166.307	0.396178	256.667
WBGene00017855	F27C1.6	54.1186	32.7721	155.23	0.481943	306
WBGene00009189	F27D4.4	55.3958	44.7915	72.5788	0.0939651	220.667
WBGene00009200	F28C1.1	38.3863	25.5627	77.0275	0.420995	147.333
WBGene00009285	F31C3.3	85.2868	45.6466	648.154	0.243228	129.333
WBGene00009307	F32A11.1	87.0379	47.7966	486.268	0.345031	210.333
WBGene00009365	F33H1.4	52.7126	35.8487	99.5368	0.373368	244
WBGene00009454	F36A2.7	126.185	86.4565	233.469	0.410632	941.667
WBGene00018208	F39G3.3	43.399	27.0167	110.255	0.472644	190.333
WBGene00044916	F40F8.11	66.9502	44.759	132.783	0.211339	330.667
WBGene00018341	F42A10.5	39.0628	26.796	72.043	0.308976	215.333
WBGene00018335	F42A9.6	178.816	75.9591	-504.98	0.411701	141
WBGene00018361	F42G8.10	267.427	137.777	4533.16	0.458778	214.667
WBGene00018420	F44E2.7	54.3538	41.4364	78.9729	0.238688	224
WBGene00018421	F44E2.8	53.995	38.1686	92.2431	0.341303	459.333
WBGene00009688	F44E5.1	74.8829	45.9024	203.128	0.52218	138.667
WBGene00018482	F45F2.10	68.8224	31.0814	-321.209	0.451048	118.667
WBGene00018483	F45F2.11	51.9724	30.8515	164.781	0.489408	366.333
WBGene00009740	F45H10.3	86.6705	54.8344	206.647	0.0743205	423.333
WBGene00018508	F46F11.1	48.8414	29.6453	138.568	0.479103	181.333
WBGene00018511	F46F11.8	114.823	62.2938	732.507	0.403599	277.667
WBGene00018609	F48E8.2	39.272	26.5955	75.0381	0.44728	164.667
WBGene00009880	F49C12.11	80.8347	58.5298	130.607	0.142352	251.667
WBGene00009878	F49C12.9	50.0651	30.4651	140.38	0.51614	366
WBGene00018762	F53E10.6	82.3368	39.5091	-980.261	0.456561	174.667
WBGene00009992	F53F4.10	87.1311	54.5963	215.626	0.135812	320.667
WBGene00018778	F53H1.4	59.87	41.5553	107.051	0.279295	407.333
WBGene00018784	F54A3.5	59.1801	38.6516	126.215	0.484657	123.667
WBGene00010013	F54B3.1	115.494	52.1485	-537.902	0.574199	187.333
WBGene00010044	F54C9.9	41.4109	28.4474	76.0808	0.375669	282.667
WBGene00010048	F54D5.2	76.2945	51.3557	148.321	0.281032	362
WBGene00018802	F54D8.6	65.3114	36.5649	305.445	0.40986	204.667
WBGene00018948	F56C9.3	84.0184	62.0095	130.246	0.181089	316.333
WBGene00018959	F56D1.1	48.8397	32.5949	97.3645	0.271115	216.333
WBGene00010227	F58A4.2	76.4545	43.5897	310.735	0.348383	139.667
WBGene00010231	F58B3.4	71.07	49.3042	127.242	0.0523783	299.333
WBGene00019061	F58F12.1	118.768	69.92	394.093	0.352657	1051.67
WBGene00019087	F59A6.5	74.9423	41.7063	369.002	0.387916	132.333
WBGene00019118	F59E12.1	65.9174	43.1109	139.958	0.479345	247.333
WBGene00019124	F59E12.9	51.4626	29.3731	207.538	0.451417	570.333
WBGene00015310	fan-1	50.7689	33.5848	103.963	0.378024	165.667
WBGene00001393	fat-1	68.5856	51.1298	104.139	0.26151	218
WBGene00001423	fib-1	135.966	78.5454	505.538	0.997034	864
WBGene00014004	fic-1	77.331	48.1852	195.71	0.45809	213
WBGene00001425	fis-2	65.9216	39.3667	202.557	0.386138	183.333
WBGene00001426	fkb-1	71.0129	44.4016	177.237	0.617896	309
WBGene00020935	fnci-1	61.9747	37.3934	180.88	0.449417	145
WBGene00014177	frg-1	56.5255	42.8973	82.8444	0.269477	186.333
WBGene00007534	fubl-1	48.9936	33.7495	89.3529	0.264924	318
WBGene00001513	gad-1	55.1891	40.0399	88.7787	0.106556	199
WBGene00022694	gcna-1	40.7053	32.1453	55.4787	0.210165	251.667
WBGene00001563	gei-6	73.425	39.7385	482.123	0.337312	319.667
WBGene00014115	gld-4	42.8368	29.6971	76.8314	0.381263	371.333
WBGene00001609	glp-1	36.2849	23.2402	82.7106	0.425721	298.333
WBGene00011109	gpch-1	39.9405	30.831	56.6909	0.134482	206.333
WBGene00010677	gtbp-1	64.9716	42.5358	137.494	0.267691	753.333
WBGene00015296	gtf-2F1	57.8466	41.938	93.2015	0.24013	296.333
WBGene00020286	gtsf-1	99.6569	58.889	323.86	0.480622	162.667
WBGene00019157	H05C05.1	48.2943	30.2975	118.952	0.588545	127.667
WBGene00019168	H06I04.3	73.9112	40.8724	385.634	0.318058	541.333
WBGene00007258	hasp-1	52.3655	32.5396	134.025	0.311894	112.333
WBGene00001830	hcp-2	51.7347	33.8543	109.645	0.213836	293.333
WBGene00001831	hcp-3	84.7662	54.7991	187.062	0.154121	185.667
WBGene00001833	hcp-6	55.5022	40.9128	86.2638	0.304829	244.333
WBGene00018319	hda-6	55.1044	43.0663	76.4834	0.266058	297.667
WBGene00004101	hgrs-1	41.1603	26.9642	86.9247	0.231146	314
WBGene00001855	hil-4	85.4895	54.185	202.454	0.52741	4578
WBGene00001856	hil-5	65.7125	45.584	117.674	0.341461	3489.33
WBGene00001874	him-17	66.7286	50.7248	97.4853	0.174448	181.333
WBGene00001906	his-32	119.777	61.4896	2299.65	0.402678	217.667
WBGene00001934	his-60	140.675	106.36	207.678	0.186061	289.333
WBGene00001935	his-61	54.6772	38.369	95.0967	0.288238	189.333
WBGene00001938	his-64	94.7729	49.1866	1294.79	0.202842	229
WBGene00001941	his-67	50.5802	31.0564	136.21	0.414577	96
WBGene00001942	his-68	72.118	60.8418	88.5249	0.149668	758.333
WBGene00012276	his-74	90.6671	58.7417	198.609	0.177213	962.333
WBGene00001978	hmp-1	78.5055	52.8594	152.489	0.390485	244.667
WBGene00001983	hoe-1	166.777	57.1567	-181.697	0.552717	137
WBGene00020517	hpo-8	72.579	41.3378	297.154	0.341357	232
WBGene00001999	hrpa-1	148.894	82.26	783.828	0.610058	790.333
WBGene00022253	hrpf-2	45.4529	35.3181	63.7451	0.0850978	216
WBGene00002005	hsp-1	95.5096	63.2645	194.793	0.0907753	829.667
WBGene00002027	hsr-9	61.2743	39.8623	132.385	0.277351	558.333
WBGene00002036	hum-2	75.9585	39.1672	1252.16	0.42115	141.333
WBGene00008780	hxk-1	36.4496	22.8757	89.6409	0.479955	280.667
WBGene00002045	icd-1	115.229	65.4544	481.003	0.113166	924
WBGene00022042	icd-2	113.994	72.3926	268.006	0.342982	859.333
WBGene00002047	icp-1	46.3808	29.1562	113.336	0.26643	287.333
WBGene00004132	ifet-1	36.2486	27.9111	51.6891	0.257837	405.333
WBGene00002064	iff-1	132.959	84.4913	311.849	0.385374	1276
WBGene00021857	iffb-1	36.2009	26.054	59.2932	0.13699	183.333
WBGene00002068	ify-1	69.1416	46.2077	137.273	0.395142	953.333
WBGene00002073	ima-2	30.8642	22.0664	51.3287	0.343238	258.667
WBGene00002077	imb-3	58.038	37.3878	129.644	0.395188	262.667
WBGene00012315	immt-2	80.8929	53.1278	169.448	0.453355	224.333
WBGene00011481	imp-2	58.8195	37.7069	133.654	0.364478	334.667
WBGene00010908	imph-1	40.8978	25.254	107.472	0.398099	260.333
WBGene00002083	inf-1	47.3982	36.6853	66.9484	0.173401	336.333
WBGene00009966	isy-1	52.4794	39.4271	78.4503	0.260078	216
WBGene00020821	jhdm-1	55.4114	34.2659	144.715	0.518157	429.667
WBGene00017920	jmjd-1.2	64.9615	45.5173	113.407	0.365657	395.667
WBGene00019380	K04C2.2	59.925	33.3692	293.485	0.298391	135.667
WBGene00010583	K05C4.7	71.9844	44.1493	194.804	0.525679	312.333
WBGene00019458	K06H7.7	50.6537	40.4455	67.7547	0.25758	197.333
WBGene00010608	K07A1.1	856.393	187.925	-334.906	0.143791	233.333
WBGene00010620	K07A12.1	48.8619	30.6165	120.924	0.426129	162.333
WBGene00019467	K07B1.7	58.9353	39.5738	115.39	0.187488	147
WBGene00010626	K07C5.3	66.2183	43.7008	136.607	0.359152	130
WBGene00019537	K08D12.3	70.3501	43.2108	189.148	0.39652	326.667
WBGene00010678	K08F4.3	54.1505	31.992	176.173	0.299102	262.333
WBGene00010687	K08F9.4	58.2366	40.8668	101.287	0.389599	274.667
WBGene00009179	kbp-3	57.6348	41.2092	95.833	0.360306	263.333
WBGene00022357	kbp-4	55.9593	40.459	90.7121	0.353676	105
WBGene00016387	kbp-5	49.763	30.1991	141.305	0.704459	208.333
WBGene00002201	kin-18	53.854	37.8672	93.2021	0.162679	246
WBGene00002202	kin-19	159.941	87.5651	922.062	0.258966	770.667
WBGene00002191	kin-3	134.363	76.0605	575.491	0.620496	393
WBGene00002229	klp-19	48.0201	31.199	104.2	0.484741	177.667
WBGene00019432	knl-2	77.7838	50.1645	173.073	0.330478	403.667
WBGene00015461	krr-1	56.782	36.6812	125.62	0.103491	186.333
WBGene00020097	larp-1	59.4094	36.5586	158.444	0.524315	479.667
WBGene00003073	lars-1	87.8765	45.1601	1623.94	0.319137	167.333
WBGene00002694	let-502	63.4799	43.3317	118.649	0.463572	162
WBGene00002696	let-504	70.3582	54.5097	99.2003	0.284945	613.333
WBGene00002957	let-858	56.4348	46.1665	72.5774	0.190052	217.333
WBGene00010279	letm-1	45.7767	34.5339	67.8737	0.215012	257.333
WBGene00002981	lgg-2	107.353	58.9672	598.264	0.581223	387.333
WBGene00002985	lig-1	56.3868	35.2708	140.505	0.279826	179.667
WBGene00003002	lin-13	73.9422	39.4344	591.866	0.426311	258
WBGene00003025	lin-40	287.57	99.3511	-321.492	0.600424	235.333
WBGene00003034	lin-49	51.7263	32.9102	120.782	0.0826655	116
WBGene00002994	lin-5	60.8536	38.6407	143.136	0.357313	258.667
WBGene00002998	lin-9	66.7905	36.3253	414.012	0.331498	150.667
WBGene00003052	lmn-1	76.6792	47.3173	202.071	0.477806	322
WBGene00016391	lonp-1	64.9773	44.9014	117.523	0.105372	224
WBGene00003062	lpd-6	72.8118	35.7974	-2141.78	0.467218	211
WBGene00003065	lpd-9	80.76	40.9508	2897.16	0.4667	313.667
WBGene00003081	lsm-7	57.3549	37.3436	123.575	0.218081	161
WBGene00009188	lsy-22	43.8893	27.5104	108.469	0.457925	287
WBGene00010840	M03C11.3	47.0365	28.6678	130.926	0.490764	153
WBGene00010845	M03C11.8	46.94	33.4213	78.8239	0.319018	253.667
WBGene00010875	M05D6.2	57.734	33.222	220.215	0.355601	158.667
WBGene00003123	mag-1	137.334	72.6414	1255.01	0.394499	485.667
WBGene00015248	mai-2	82.8314	60.9847	129.068	0.252919	571.667
WBGene00008411	mans-1	50.8843	31.6637	129.484	0.338122	219.667
WBGene00011240	mask-1	51.4581	32.1856	128.257	0.554868	289
WBGene00003150	mbk-2	61.4443	41.6953	116.737	0.324918	470.333
WBGene00009319	mccc-1	72.8942	44.1199	209.577	0.118673	187.667
WBGene00003159	mcm-7	37.5786	28.529	55.0365	0.269883	376.333
WBGene00003160	mdf-1	43.5045	34.6801	58.3526	0.0901728	168.333
WBGene00018491	mdh-1	127.305	64.9114	3281.67	0.318794	200
WBGene00007022	mdt-22	76.2585	54.2333	128.407	0.225285	366.667
WBGene00016115	mdt-26	76.8412	47.4521	201.866	0.263248	533.667
WBGene00007023	mdt-27	47.3115	28.5667	137.604	0.437892	141.333
WBGene00014938	mdt-9	110.615	63.6288	422.919	1.09724	357.667
WBGene00003184	mei-2	34.9892	22.9611	73.4822	0.499059	169.667
WBGene00003196	mel-11	53.1303	32.3885	147.751	0.171613	145
WBGene00003209	mel-26	46.6712	33.8528	75.1127	0.278559	218
WBGene00003210	mel-28	67.9672	45.3855	135.272	0.167898	270.333
WBGene00003222	mes-4	67.4469	46.2034	124.852	0.22247	293.667
WBGene00016603	met-1	50.4979	36.7218	80.8161	0.0667028	363.333
WBGene00019883	met-2	38.7719	24.6489	90.794	0.421761	123.333
WBGene00012205	metl-1	50.0292	31.0061	129.452	0.475838	150.333
WBGene00009305	metl-17	60.4485	35.1035	217.446	0.382732	260.333
WBGene00020199	metl-9	86.8247	50.0108	329.029	0.257377	368
WBGene00003229	mex-3	47.2856	32.3973	87.4937	0.305302	654.667
WBGene00003230	mex-5	23.6153	16.2239	43.3778	0.446637	550.667
WBGene00003231	mex-6	27.5437	17.5874	63.4806	0.52949	454.667
WBGene00009671	mfap-1	53.7012	41.5294	75.9658	0.169325	346.667
WBGene00008684	mig-32	36.1838	22.662	89.7133	0.68196	89
WBGene00003241	mig-5	41.5352	27.8788	81.4176	0.419406	218
WBGene00003367	mix-1	97.6378	64.9695	196.385	0.205272	671.333
WBGene00003372	mlc-4	59.2956	40.4107	111.316	0.388912	355.333
WBGene00014202	mmcm-1	39.9887	25.4112	93.7968	0.489091	143.667
WBGene00003389	mog-1	51.6929	33.9278	108.511	0.187814	234.333
WBGene00003391	mog-3	64.7651	51.737	86.5629	0.0831376	286
WBGene00003393	mog-5	85.2083	59.7131	148.696	0.356673	202.333
WBGene00022531	morc-1	49.0156	30.0907	132.092	0.451644	131
WBGene00006437	mrck-1	62.8705	40.0902	145.609	0.272307	245.333
WBGene00003405	mre-11	61.2213	34.0484	303.178	0.331206	152
WBGene00003406	mrg-1	92.7137	57.3076	242.595	0.204508	512
WBGene00015133	mrpl-11	145.882	64.395	-549.604	0.499715	133
WBGene00017044	mrpl-18	65.7137	44.4624	125.879	0.444111	171.333
WBGene00003421	msh-5	69.3166	40.9937	224.259	0.287013	112.667
WBGene00003422	msh-6	58.7327	42.8104	93.5126	0.219653	246.667
WBGene00014454	MTCE.7	34.1316	22.3191	72.505	0.471706	540.667
WBGene00012342	mtr-4	61.8708	41.3547	122.785	0.53585	215.333
WBGene00003508	mut-16	39.0228	25.0641	88.0713	0.40469	171
WBGene00003510	mxl-2	58.3246	41.6751	97.1281	0.184772	214.333
WBGene00007500	nasp-1	73.8251	46.9884	172.14	0.306195	407
WBGene00018866	nath-10	59.3125	43.6673	92.4276	0.136795	158.333
WBGene00043064	nbet-1	71.9579	49.9254	128.797	0.166304	252
WBGene00003576	ndc-80	60.6814	40.9063	117.468	0.472093	301
WBGene00010958	ndfl-4	52.7864	26.6125	3202.5	0.364758	236.667
WBGene00009119	ndk-1	162.698	96.3243	523.253	0.405564	1935
WBGene00010961	nduo-2	37.027	23.5248	86.9086	0.456998	117
WBGene00010963	nduo-4	50.5201	40.0392	68.4336	0.2096	307.333
WBGene00017328	nemp-1	53.5355	33.8161	128.423	0.618316	216.667
WBGene00003592	nfi-1	65.0643	40.1607	171.267	0.311603	187.333
WBGene00007048	nfx-1	39.1404	27.476	68.0148	0.115259	377.333
WBGene00021132	nfyb-1	31.1439	18.9613	87.1156	0.552286	102
WBGene00017742	nfyc-1	38.5872	29.5614	55.5472	0.218565	254.667
WBGene00003596	ngp-1	85.599	52.9182	223.83	0.422086	170
WBGene00011408	nifk-1	64.1032	41.9358	135.985	0.267515	191
WBGene00003777	nmy-2	40.5243	27.0225	80.9925	0.297803	321.667
WBGene00011647	noca-1	58.7616	38.415	124.932	0.399858	340.333
WBGene00017989	nol-10	36.9148	24.2609	77.1586	0.396773	217
WBGene00013958	nol-16	55.8677	41.5622	85.1891	0.186408	245.333
WBGene00010627	nol-56	133.05	82.6108	341.652	0.40286	521
WBGene00020915	nol-58	103.303	63.4266	278.221	0.603018	939.333
WBGene00003783	nos-1	85.2571	40.6706	-885.469	0.410472	205.333
WBGene00003785	nos-3	73.7327	46.5938	176.587	0.412485	313
WBGene00003796	npp-10	59.4872	43.3362	94.8293	0.174186	263.333
WBGene00003798	npp-12	49.1281	27.3941	237.771	0.346208	143
WBGene00003800	npp-14	45.205	30.0293	91.3903	0.251917	138.667
WBGene00003802	npp-16	63.6926	42.6239	125.947	0.473776	372
WBGene00003806	npp-20	53.0982	30.7837	193	0.41696	139
WBGene00019940	npp-21	55.556	34.7333	138.717	0.333055	572
WBGene00007118	npp-22	83.782	57.0744	157.468	0.438186	282.333
WBGene00003793	npp-7	57.1097	38.5736	109.941	0.150256	156.667
WBGene00003794	npp-8	35.8781	22.6042	86.9216	0.435457	205.333
WBGene00003795	npp-9	61.2324	34.7735	256.089	0.496898	393.667
WBGene00012128	nra-1	67.1702	45.5091	128.181	0.104868	223
WBGene00011488	nra-2	42.5168	26.619	105.562	0.457459	303.667
WBGene00017004	nrd-1	53.7758	32.3858	158.384	0.699419	232
WBGene00011333	nrde-2	93.6835	53.6586	368.712	0.151458	323.667
WBGene00021073	nsun-1	75.4308	42.656	325.628	0.293429	160
WBGene00003825	ntl-2	72.0992	50.7129	124.677	0.401515	287.667
WBGene00020417	nuo-2	57.5025	40.0117	102.162	0.402714	214
WBGene00009180	nurf-1	62.4912	45.6688	98.9341	0.031345	562.333
WBGene00003836	nxt-1	143.694	51.1887	-178.029	0.709377	194.667
WBGene00016331	obr-4	43.6098	32.3682	66.8148	0.221469	180.333
WBGene00018636	oef-1	94.5146	74.0792	130.52	0.122377	679.667
WBGene00020679	ogdh-1	57.3947	40.1981	100.305	0.0955654	348.667
WBGene00013857	orc-5	63.9163	49.6019	89.844	0.0644622	168.667
WBGene00009007	otub-3	45.018	29.3956	96.0799	0.420541	566.333
WBGene00003901	paa-1	66.7436	40.8568	182.159	0.408395	281.667
WBGene00003902	pab-1	182.95	83.351	-938.534	0.693661	991.667
WBGene00015418	pac-1	42.3462	23.6026	205.697	0.429838	108.667
WBGene00008338	pafo-1	65.6301	51.2581	91.2016	0.234188	290.333
WBGene00003914	pam-1	52.2141	33.3096	120.737	0.689107	251.333
WBGene00012528	pap-1	67.6714	46.4296	124.742	0.39827	256
WBGene00003918	par-3	35.7535	23.4305	75.4195	0.391946	168
WBGene00003920	par-5	77.5218	50.5337	166.378	0.319254	1138
WBGene00003923	pas-2	72.07	46.6673	158.164	0.427096	478
WBGene00003925	pas-4	85.795	50.2766	292.278	0.279963	301
WBGene00003927	pas-6	88.3847	48.8706	461.643	0.456362	497.667
WBGene00003928	pas-7	54.6729	31.1595	222.804	0.495403	241.333
WBGene00009661	patr-1	38.5234	26.7688	68.6832	0.259283	446.333
WBGene00007042	pbrm-1	47.9271	37.7327	65.6692	0.171096	354
WBGene00003947	pbs-1	57.4727	37.8425	119.42	0.404019	634.667
WBGene00003949	pbs-3	58.4015	39.3637	113.102	0.431204	414.333
WBGene00003950	pbs-4	77.3566	47.1719	214.813	0.154428	561
WBGene00003951	pbs-5	55.2503	43.9755	74.2997	0.0999499	209.333
WBGene00003952	pbs-6	64.452	44.8676	114.376	0.381499	310
WBGene00003953	pbs-7	56.6912	41.542	89.2313	0.326502	628.333
WBGene00008274	pdzd-8	47.9609	29.9594	120.162	0.421503	234.667
WBGene00020112	pfd-5	78.1341	38.8323	-6462.64	0.346345	273
WBGene00003989	pfn-1	24.3265	17.8437	38.2079	0.296794	537.667
WBGene00019941	pgam-5	68.8091	48.7521	116.905	0.228441	259.333
WBGene00021270	pid-3	53.7796	40.0208	81.9549	0.290823	174.333
WBGene00004039	plc-4	51.8715	34.0417	108.92	0.17201	136.667
WBGene00004040	pld-1	46.783	29.2437	116.888	0.620358	104
WBGene00004042	plk-1	68.6689	52.4014	99.5834	0.202084	313.333
WBGene00004046	plp-1	87.8644	49.083	418.641	0.355798	671.667
WBGene00011308	pnn-1	43.5961	32.0481	68.1545	0.261219	329.333
WBGene00012936	pola-1	48.0469	29.8182	123.618	0.514441	310.333
WBGene00009368	pole-1	46.541	28.6064	124.756	0.543003	96.6667
WBGene00013150	pole-4	57.8636	38.3096	118.191	0.293349	193.333
WBGene00004094	ppw-2	77.6477	40.5315	921.521	0.475251	136.667
WBGene00004095	pqe-1	43.0667	25.0903	151.893	0.444271	235
WBGene00004111	pqn-21	78.8429	48.8553	204.152	0.459224	145.333
WBGene00004128	pqn-41	51.1245	36.4628	85.507	0.0871811	217.333
WBGene00004138	pqn-53	56.9703	44.3818	79.5274	0.233206	256.333
WBGene00004143	pqn-59	81.727	68.8103	100.614	0.15179	1038.33
WBGene00004152	pqn-70	64.9938	52.0103	86.6159	0.195139	414.667
WBGene00008034	prcc-1	73.7164	61.0141	93.098	0.216812	552
WBGene00004181	pri-2	79.2415	59.6898	117.841	0.305736	289.333
WBGene00013766	prmt-1	62.6144	46.5201	95.7355	0.098555	396
WBGene00007413	pro-2	57.9781	42.6027	90.7186	0.0899912	163.333
WBGene00022458	prp-31	85.5273	54.6906	196.092	0.418567	243
WBGene00004187	prp-8	144.077	75.6195	1521.21	0.424839	407
WBGene00004186	prpf-4	45.8234	36.1542	62.5528	0.177538	169.667
WBGene00004201	prx-19	50.5507	35.4376	88.1398	0.315186	260.333
WBGene00009287	psf-2	80.4359	41.3133	1516.88	0.362086	152.667
WBGene00004208	ptc-1	28.4247	18.3672	62.8285	0.548509	244
WBGene00014165	puf-12	126.134	69.6604	666.312	0.387087	445.667
WBGene00004239	puf-3	58.8305	37.9091	131.285	0.580247	318.667
WBGene00004241	puf-5	30.5704	18.5359	87.159	0.549145	424
WBGene00004242	puf-6	31.862	22.5015	54.558	0.371301	220
WBGene00004243	puf-7	46.3341	31.9755	84.0987	0.334733	293.667
WBGene00008149	pyp-1	88.7361	54.0657	247.357	0.459422	411
WBGene00011015	R04F11.2	120.679	68.3837	512.957	0.668065	626.333
WBGene00011016	R04F11.3	47.917	33.9775	81.2506	0.296623	301.667
WBGene00011038	R05H5.3	40.347	27.6344	74.7206	0.565854	410
WBGene00011115	R07E5.7	39.6176	25.0428	94.7781	0.507555	316.333
WBGene00011250	R11H6.2	49.8724	39.9435	66.3703	0.185916	215
WBGene00011253	R11H6.5	75.014	49.2151	157.661	0.464085	204.333
WBGene00020026	R12C12.6	72.5777	42.4488	250.069	0.488873	240
WBGene00020027	R12C12.7	49.6465	32.5843	104.219	0.356986	190
WBGene00020038	R12E2.13	121.575	62.9971	1733.04	0.699501	200
WBGene00020107	R151.2	64.7755	43.8335	124.035	0.247854	424.333
WBGene00011282	R74.8	76.8277	57.8016	114.525	0.375189	622.667
WBGene00004274	rab-11.1	79.4324	52.1769	166.305	0.384313	279.667
WBGene00004269	rab-6.1	65.2411	39.0835	197.267	0.476773	247.333
WBGene00013924	rad-23	44.7019	27.0336	129.034	0.512148	247.667
WBGene00004296	rad-50	81.1735	45.202	397.506	0.388772	527
WBGene00004302	ran-1	52.957	30.048	222.896	0.478393	1008
WBGene00004312	rba-1	40.6291	28.3402	71.7345	0.313194	159.333
WBGene00004315	rbd-1	73.0544	49.7563	137.383	0.222388	393.333
WBGene00008688	rbm-34	82.8003	71.0286	99.249	0.018354	197.333
WBGene00020346	rbm-5	48.4642	34.3247	82.4129	0.182121	184.667
WBGene00016245	rbmx-2	77.9625	53.9398	140.564	0.491445	211
WBGene00004319	rbr-2	47.6578	32.2349	91.378	0.319643	298.667
WBGene00004320	rbx-1	57.6634	44.0641	83.404	0.137621	354.333
WBGene00022278	rcor-1	52.3676	31.5101	154.903	0.445107	218
WBGene00004323	rde-1	67.6751	49.984	104.749	0.300685	137
WBGene00004326	rde-4	50.9823	34.41	98.3486	0.30979	194
WBGene00022620	rde-8	47.6452	31.2348	100.388	0.351193	141.667
WBGene00004333	rec-8	63.7907	40.4803	150.395	0.0648143	176
WBGene00004337	rfc-1	63.1901	40.7989	140.055	0.255159	605.333
WBGene00004340	rfc-4	72.4278	47.4498	152.933	0.340838	287
WBGene00007008	rfp-1	79.9613	43.8515	452.924	0.404305	176.667
WBGene00004355	rha-1	55.0347	39.4295	91.083	0.203923	148.667
WBGene00008262	ril-1	106.416	79.3225	161.62	0.0701499	1295.67
WBGene00013688	riok-2	63.1963	48.4667	90.7878	0.246465	193.667
WBGene00004409	rla-1	80.8974	55.5427	148.843	0.376246	493
WBGene00004388	rnp-5	85.8583	68.1119	116.111	0.167731	423.667
WBGene00004392	rnr-2	42.1563	30.1362	70.1277	0.219454	618.667
WBGene00017546	rpa-1	60.1291	49.0038	77.7896	0.12501	402.333
WBGene00012187	rpb-11	65.6825	45.4768	118.199	0.089945	277.667
WBGene00016140	rpb-2	46.2148	27.4545	145.938	0.372956	115.667
WBGene00007971	rpb-3	52.4293	38.6265	81.5815	0.381284	275.667
WBGene00018391	rpb-4	99.6621	64.9712	213.84	0.269234	419
WBGene00004411	rpc-1	53.142	34.2231	118.836	0.605292	234.667
WBGene00017300	rpc-2	59.7125	42.6443	99.5611	0.199003	227.667
WBGene00004421	rpl-10	254.505	161.813	595.793	0.343067	1226
WBGene00004422	rpl-11.1	210.748	78.8472	-313.211	0.388677	624.667
WBGene00004424	rpl-12	173.116	100.646	618.397	0.242421	4910
WBGene00004434	rpl-22	195.467	123.443	469.261	0.40691	397
WBGene00004435	rpl-23	353.198	201.527	1427.71	0.0826758	844
WBGene00004436	rpl-24.1	195.528	100.655	3403.93	0.520461	763
WBGene00004437	rpl-24.2	229.541	97.9405	-667.893	0.69496	383.667
WBGene00004440	rpl-26	187.654	108.606	689.504	0.796096	507
WBGene00004442	rpl-28	285.468	149.796	3027.45	0.584182	502.333
WBGene00004444	rpl-30	178.086	104.966	586.981	0.515482	260
WBGene00004415	rpl-4	271.094	131.177	-4069.06	0.417539	711.333
WBGene00004466	rpn-10	40.5412	28.4555	70.4721	0.341631	170.333
WBGene00004467	rpn-11	73.5086	61.4587	91.4359	0.0387834	387.333
WBGene00004468	rpn-12	70.851	47.6139	138.389	0.175598	349.667
WBGene00004459	rpn-2	49.9965	32.3494	110.008	0.366209	214.667
WBGene00004461	rpn-5	107.571	59.071	601.076	0.736307	301
WBGene00004464	rpn-8	40.4556	29.4495	64.5974	0.278824	208.333
WBGene00004465	rpn-9	76.0168	49.9756	158.726	0.194332	504
WBGene00004481	rps-12	249.485	156.002	622.527	0.709982	884.333
WBGene00004482	rps-13	199.946	109.938	1103	0.510364	598
WBGene00004483	rps-14	516.624	284.981	2760.33	0.383426	778
WBGene00004485	rps-16	151.598	79.9014	1476.21	0.504034	373
WBGene00004486	rps-17	190.697	122.197	433.968	0.450542	503.667
WBGene00004488	rps-19	219.63	135.342	582.233	0.31902	739.333
WBGene00004471	rps-2	173.502	76.6233	-656.335	0.687037	799.333
WBGene00004491	rps-22	266.316	142.705	1990.41	0.54767	453.667
WBGene00004494	rps-25	184.558	86.1204	-1290.36	0.670878	695.667
WBGene00004502	rpt-2	41.6329	25.6844	109.833	0.516565	328.667
WBGene00004503	rpt-3	57.7171	41.8437	92.9942	0.214926	363
WBGene00007710	rsa-1	60.6664	37.6554	155.993	0.456404	551
WBGene00012972	rsa-2	47.0162	30.0516	107.962	0.259932	232
WBGene00004681	rsd-2	56.5272	40.864	91.661	0.102935	137.667
WBGene00012929	rsks-1	50.6659	35.6128	87.7616	0.331414	104.333
WBGene00004702	rsp-5	60.938	42.0529	110.611	0.197362	418.667
WBGene00004703	rsp-6	82.7848	55.4559	163.22	0.33992	790.333
WBGene00009103	rtfo-1	54.0145	34.8957	119.471	0.351342	455.333
WBGene00007784	ruvb-1	78.3803	50.0595	180.493	0.550778	260
WBGene00020687	ruvb-2	68.9113	51.8836	102.576	0.24782	190.667
WBGene00004726	sas-4	37.8102	23.2414	101.326	0.44919	82
WBGene00009385	sas-5	75.9783	60.8841	101.024	0.0631013	448.667
WBGene00012888	sas-6	38.5011	26.5112	70.2904	0.290099	227
WBGene00011562	sas-7	46.6939	28.0969	138.102	0.364069	149.333
WBGene00004738	scc-3	87.4474	50.6562	319.493	0.378185	243.667
WBGene00016392	sdha-2	45.2504	31.5133	80.2191	0.440512	235.333
WBGene00009353	sdhd-1	99.294	57.1168	379.617	0.336896	449.667
WBGene00013311	sec-61.A	44.6037	32.5078	71.0357	0.30343	1039
WBGene00021427	sec-61.B	56.7774	42.7004	84.7008	0.185338	344
WBGene00001303	sec-61.G	103.644	52.5727	3629.79	0.460321	199.333
WBGene00004781	set-1	59.83	41.9835	104.067	0.404985	291.667
WBGene00011887	set-17	72.3831	42.0134	261.177	0.463429	235.333
WBGene00004783	seu-1	41.0483	25.471	105.678	0.522333	250.333
WBGene00011605	sftb-1	79.147	44.3358	368.419	0.474566	228.333
WBGene00021004	sftb-2	40.332	26.8296	81.1944	0.360881	204.333
WBGene00019893	sgt-1	65.39	45.4872	116.259	0.322637	792.333
WBGene00004117	sin-3	67.1597	40.6948	192.063	0.436451	243.333
WBGene00004798	sip-1	55.7137	34.6199	142.598	0.62707	687.667
WBGene00004800	sir-2.1	46.1624	38.5434	57.5357	0.120874	191
WBGene00018830	ska-3	30.3475	20.5313	58.1495	0.405893	204
WBGene00018613	skpt-1	55.149	40.5043	86.3808	0.30988	369.333
WBGene00004808	skr-2	149.754	90.3143	438.065	0.682219	509.333
WBGene00010629	sluh-7	63.9008	50.8696	85.9079	0.145402	300.333
WBGene00016151	smc-5	51.3896	31.7894	134.023	0.549889	380.333
WBGene00010056	smc-6	73.7097	40.7814	382.772	0.490296	698
WBGene00018285	smk-1	45.6503	29.2173	104.33	0.403293	148.667
WBGene00004887	smn-1	50.3696	29.9855	157.306	0.431681	376
WBGene00004888	smo-1	75.0087	55.0745	117.559	0.30273	1788
WBGene00004891	smr-1	82.9629	69.1718	103.623	0.0956878	270.333
WBGene00004896	smu-2	82.6293	56.9983	150.147	0.354887	431.667
WBGene00020951	sna-1	75.7363	43.6489	285.935	0.406046	610
WBGene00011747	sna-2	61.0825	42.1056	111.2	0.369715	299
WBGene00001568	snpc-4	49.4033	32.2849	105.165	0.226484	161.667
WBGene00004914	snr-1	113.776	71.381	280.189	0.784274	682
WBGene00004915	snr-2	61.4138	35.8956	212.431	0.472168	1017.67
WBGene00004917	snr-4	81.5733	53.5848	170.771	0.146896	741
WBGene00004918	snr-5	69.9046	44.4951	162.971	0.386029	374
WBGene00004919	snr-6	71.1897	44.13	184.04	0.526653	505
WBGene00022794	snu-23	54.0322	39.1542	87.1465	0.226712	286.333
WBGene00004931	sod-2	105.171	61.055	379.071	0.196884	378.333
WBGene00004946	sop-3	47.7031	29.3447	127.416	0.638182	114.667
WBGene00016045	spas-1	45.6518	29.3966	102.12	0.464101	243.333
WBGene00012973	spat-2	45.8938	29.9794	97.822	0.296185	198
WBGene00020496	spat-3	44.2057	27.2509	117	0.409097	278.333
WBGene00016395	spcs-1	124.64	71.4737	486.601	0.411054	183
WBGene00004953	spd-2	42.6424	34.2637	56.4454	0.190877	226.333
WBGene00004955	spd-5	61.6312	41.5328	119.421	0.374455	234
WBGene00015515	spdl-1	46.6466	31.4305	90.4218	0.260665	124.667
WBGene00018849	spt-16	52.8336	33.7302	121.837	0.13505	217.667
WBGene00005015	spt-5	67.2088	41.8381	170.756	0.379434	185
WBGene00005648	srp-7	57.1131	35.0075	154.968	0.205948	204.333
WBGene00004109	stam-1	62.145	37.6346	178.204	0.34868	261.333
WBGene00020437	stt-3	119.689	56.6517	-1061.87	0.271988	310
WBGene00017759	sucl-2	115.072	70.4997	312.889	0.330624	230.333
WBGene00020031	suco-1	36.4698	25.6852	62.8656	0.319608	267.667
WBGene00006307	suf-1	78.6446	59.5279	115.848	0.242512	154
WBGene00006352	sur-6	51.4606	34.0928	104.899	0.428893	200.667
WBGene00020475	sut-1	66.9649	32.8882	-1853.12	0.40492	156
WBGene00016374	swd-2.2	72.3951	44.1676	200.594	0.350778	249.333
WBGene00006359	swp-1	48.9615	39.1104	65.4457	0.067357	137.667
WBGene00015971	swsn-2.2	41.9244	29.5976	71.8476	0.317935	171.333
WBGene00004204	swsn-4	99.8528	65.4856	210.13	0.317274	664.333
WBGene00007433	swsn-7	77.6623	44.502	304.728	0.495413	484.333
WBGene00016837	syf-1	46.5007	31.3603	89.9062	0.343877	167.667
WBGene00019402	syf-2	64.8343	44.4866	119.486	0.428889	252.667
WBGene00012104	sygl-1	39.7772	26.5744	79.0529	0.344234	363.333
WBGene00006375	syp-1	128.8	53.7809	-326.157	0.450575	123
WBGene00019247	syp-4	49.1711	36.7988	74.0768	0.244692	301.333
WBGene00021832	syp-5	36.2511	21.9633	103.733	0.504767	111.333
WBGene00011319	T01C3.2	59.8314	47.5461	80.6773	0.208615	156.333
WBGene00020181	T02H6.11	139.761	69.7599	-40378.5	0.133686	865
WBGene00011449	T04H1.2	46.1417	30.3121	96.5755	0.401777	407.333
WBGene00020234	T05A12.3	49.9376	30.2501	143.016	0.424275	206.667
WBGene00011489	T05F1.2	39.5821	25.0562	94.1835	0.523516	193.333
WBGene00020274	T05H4.11	49.6265	33.5904	94.9611	0.391913	237.333
WBGene00020379	T09B4.5	101.875	36.6722	-130.946	0.429071	250
WBGene00011645	T09B9.4	70.2626	57.8087	89.5559	0.164557	288.333
WBGene00011720	T11G6.5	67.4817	41.9445	172.514	0.449455	192.667
WBGene00011741	T12G3.6	34.1937	21.3404	85.9776	0.503254	304.333
WBGene00011743	T13F2.2	89.1456	53.21	274.594	0.142511	537.333
WBGene00020588	T19H12.2	75.7938	49.5207	161.452	0.199489	1243.67
WBGene00020705	T22H9.1	83.2476	48.6242	289.114	0.329893	177
WBGene00020738	T23F2.5	70.3018	48.9133	124.931	0.171851	358.667
WBGene00011966	T23G7.3	248.081	121.234	-5358.83	0.346578	310.667
WBGene00020779	T24G10.2	80.6735	51.7967	182.315	0.414918	355.333
WBGene00020781	T24H7.2	136.711	65.0394	-1340.75	0.587285	250
WBGene00012037	T26E3.4	76.5775	53.4621	134.908	0.268151	322
WBGene00012059	T26G10.1	82.1413	48.7415	260.969	0.406693	158
WBGene00020896	T28D9.4	93.7502	62.3282	189.065	0.306195	218
WBGene00006381	tac-1	136.576	88.576	298.137	0.25088	330.333
WBGene00007217	tads-1	81.9692	51.1255	206.625	0.588883	378.667
WBGene00006382	taf-1	62.7575	41.7797	126.046	0.192669	186
WBGene00006390	taf-8	53.9058	40.7282	79.6891	0.123292	251.667
WBGene00006499	tag-153	83.0783	45.2685	504.226	0.479269	370.667
WBGene00009112	tag-353	53.7957	32.451	157.182	0.498374	194.333
WBGene00006442	tag-65	68.4245	38.4911	307.763	0.278362	277.667
WBGene00006523	tam-1	54.2843	36.3128	107.474	0.533543	195.333
WBGene00006528	tba-1	89.8987	58.8921	189.86	0.368498	1045
WBGene00006529	tba-2	77.4373	51.5867	155.22	0.281417	947.667
WBGene00006536	tbb-1	78.1895	48.227	206.458	0.00981861	852.333
WBGene00006537	tbb-2	72.5785	47.1687	157.335	0.575195	1274.67
WBGene00009987	tbcb-1	46.1595	27.7464	137.227	0.452562	190
WBGene00022855	tcer-1	54.4289	32.3165	172.377	0.416659	248.667
WBGene00015813	thoc-2	53.479	35.5924	107.504	0.390785	307
WBGene00007195	thoc-7	154.865	42.5325	-94.3667	0.723425	392.333
WBGene00015943	tiar-1	64.0053	41.5026	139.811	0.571502	750
WBGene00008857	timm-23	95.2589	63.204	193.288	0.147786	154
WBGene00006574	tin-13	111.737	60.3274	755.845	0.244912	181
WBGene00017738	tipn-1	82.8275	41.0193	-4306.45	0.48312	162
WBGene00008506	tkt-1	44.1059	26.305	136.428	0.496031	179
WBGene00006579	tlk-1	55.1489	35.8924	118.984	0.19539	370.667
WBGene00009829	tmed-10	71.5776	52.7124	111.472	0.213211	171.333
WBGene00016170	tmem-131	60.1279	38.6239	135.653	0.321751	453.333
WBGene00007785	tofu-1	67.8165	44.7072	140.379	0.174566	240.333
WBGene00017620	tofu-2	83.0438	43.4787	922.59	0.258303	118.333
WBGene00012167	tofu-5	51.6076	33.4533	112.847	0.390977	204.667
WBGene00009092	tomm-20	99.9163	74.3719	152.188	0.334542	296.333
WBGene00022722	tomm-70	59.6627	37.3253	148.581	0.216515	156.667
WBGene00006595	top-1	47.8448	33.318	84.8315	0.339435	616.333
WBGene00010785	top-2	71.2597	48.4676	134.517	0.320671	390.667
WBGene00019466	tos-1	48.4229	33.3377	88.4432	0.374535	384
WBGene00016449	tost-1	61.4426	52.9156	73.2457	0.157289	384.333
WBGene00022122	trap-1	152.141	93.9036	400.567	0.689096	662
WBGene00021420	trap-3	87.3255	53.536	236.754	0.614076	456.667
WBGene00009186	trcs-1	24.9376	17.2504	44.983	0.437982	461.333
WBGene00022750	tres-1	43.4548	28.5957	90.4607	0.429957	311.333
WBGene00006613	trm-1	80.2541	57.1897	134.496	0.410004	160.667
WBGene00007028	trr-1	118.795	52.6582	-464.093	0.566203	176
WBGene00020553	ttc-17	50.8754	35.4318	90.1834	0.124022	177
WBGene00006698	uaf-2	51.1198	35.8342	89.1466	0.304334	201
WBGene00006700	uba-2	52.7439	36.8871	92.5128	0.105673	154
WBGene00006713	ubc-18	75.9248	63.2199	95.0206	0.0773469	680.667
WBGene00006724	ubh-4	34.7739	26.9446	49.0166	0.195304	217
WBGene00006727	ubq-1	34.4956	26.1042	50.8378	0.30792	1329
WBGene00016650	ubr-4	56.5186	37.0524	119.08	0.370893	241.333
WBGene00009460	ubr-5	57.8567	35.0902	164.74	0.134445	464.667
WBGene00017733	ubxn-1	62.9062	46.5594	96.9423	0.176546	337
WBGene00044324	ufm-1	53.2353	44.0204	67.3295	0.179227	270
WBGene00006739	ulp-4	75.9098	50.9778	148.574	0.237325	155.667
WBGene00006817	unc-85	84.6018	55.8738	174.135	0.293455	243
WBGene00006823	unc-94	55.3641	34.5071	139.959	0.351195	244.667
WBGene00014124	usip-1	48.0275	29.6338	126.621	0.41118	215.667
WBGene00009267	usp-48	51.1569	31.1053	143.957	0.397038	239.333
WBGene00007050	utp-20	72.5282	47.6854	151.407	0.306277	267
WBGene00022812	uvs-1	49.1982	30.0553	135.503	0.415982	220.667
WBGene00019900	vdac-1	82.488	56.0393	156.218	0.254624	936
WBGene00012903	vps-2	56.9221	39.0211	105.169	0.369477	275.667
WBGene00013598	vps-28	107.916	72.9272	207.44	0.325765	219.333
WBGene00020994	W03F8.4	66.3408	43.3093	141.69	0.347355	266.667
WBGene00021038	W05F2.6	61.8559	42.036	117.04	0.370387	409.333
WBGene00021056	W06B4.1	33.9056	21.611	78.6496	0.57749	311
WBGene00012351	W09C5.1	147.152	86.5908	489.517	0.384395	306
WBGene00011061	wago-1	43.4122	30.6832	74.1902	0.183509	412.667
WBGene00009211	wdr-46	56.997	35.9862	136.965	0.190662	239
WBGene00006941	wnk-1	69.9064	44.348	164.996	0.341744	408.333
WBGene00006957	wsp-1	43.5078	32.4657	65.9325	0.259316	155.333
WBGene00006959	xbp-1	60.197	48.2566	79.989	0.0327226	425.667
WBGene00001514	xnd-1	62.3687	34.9158	291.802	0.443648	218
WBGene00006961	xnp-1	119.732	74.8195	299.532	0.442665	415.333
WBGene00019004	xpg-1	61.9675	40.1212	136.045	0.134132	156.667
WBGene00012471	Y17G7B.20	97.4888	62.4947	221.541	0.356204	169.667
WBGene00021208	Y18H1A.2	63.9941	34.023	537.341	0.448555	129
WBGene00021359	Y37E11AL.3	58.9614	38.7964	122.776	0.233658	387
WBGene00304815	Y40A1A.6	70.6964	32.059	-344.532	0.437943	329.667
WBGene00021514	Y41D4B.11	65.5235	38.4893	220.161	0.345957	196.667
WBGene00021559	Y45G5AM.7	53.8364	47.1938	62.6552	0.0994354	327
WBGene00012951	Y47H9C.8	44.0878	26.9913	120.264	0.444568	154.333
WBGene00012964	Y48A6B.3	93.402	63.5986	175.771	0.333418	685
WBGene00012978	Y48B6A.1	64.8794	35.5251	373.505	0.493603	165.333
WBGene00021658	Y48G1A.2	93.2705	50.0236	688.505	0.432568	602.333
WBGene00021681	Y48G1C.8	36.4005	24.5024	70.7618	0.359114	172.667
WBGene00021153	Y4C6A.3	80.1608	48.3248	234.931	0.477402	388
WBGene00021763	Y51F10.2	75.1344	43.4235	278.553	0.496339	6946.67
WBGene00021830	Y54E10A.10	85.3453	53.2444	214.921	0.445653	163.667
WBGene00013193	Y54E2A.8	80.1662	40.4692	4201.4	0.487751	422.333
WBGene00021849	Y54F10AM.5	74.6798	50.8546	140.507	0.350636	369.667
WBGene00013214	Y54G11A.3	118.293	69.4523	398.591	0.279124	317
WBGene00021883	Y54G2A.18	85.5538	59.1036	154.855	0.360245	342
WBGene00013208	Y54G9A.5	70.0513	43.3881	181.728	0.339258	261
WBGene00013270	Y57A10A.31	43.1905	28.8716	85.6869	0.403188	215
WBGene00021956	Y57E12AL.1	77.4367	47.5097	209.241	0.521528	319.333
WBGene00195093	Y59E9AL.36	92.7872	57.6663	237.33	0.311901	173
WBGene00022021	Y61A9LA.10	74.7569	40.3189	512.527	0.218306	213.333
WBGene00022057	Y67D2.7	52.0768	28.0214	367.948	0.479465	129.333
WBGene00013461	Y67H2A.2	57.5275	42.0862	90.8659	0.375356	141.667
WBGene00022089	Y69A2AR.18	88.6058	55.3395	222.143	0.389252	306.333
WBGene00022099	Y69A2AR.28	82.8791	61.3867	127.529	0.220529	292.667
WBGene00022192	Y71H2B.2	44.4467	29.2616	92.3937	0.195928	149.667
WBGene00013553	Y75B8A.18	57.3883	46.3404	75.353	0.0445311	363.667
WBGene00013580	Y79H2A.3	41.0098	23.5454	158.789	0.483313	89.3333
WBGene00022336	Y82E9BR.3	102.227	64.6095	244.693	0.0300085	4176
WBGene00022376	Y94H6A.3	92.4089	61.6208	184.684	0.366792	277
WBGene00013892	ZC434.4	72.9542	39.0659	550.445	0.36421	201
WBGene00022618	ZC477.3	66.3425	47.1241	112.032	0.231128	328.333
WBGene00006974	zen-4	87.7173	49.9226	361.072	0.488772	281.667
WBGene00006489	zhit-3	42.4755	24.2714	169.918	0.475136	194.333
WBGene00019077	zipt-11	78.367	49.2689	191.418	0.637983	392.667
WBGene00014209	ZK1067.3	34.4627	26.8499	48.1011	0.211012	177
WBGene00022883	ZK1248.15	35.4729	24.0351	67.6811	0.564026	156
WBGene00022673	ZK177.8	60.23	39.1065	130.979	0.466157	293.667
WBGene00022749	ZK484.3	82.9801	58.2161	144.408	0.155842	269.667
WBGene00022765	ZK546.14	68.5105	45.99	134.25	0.247092	415
WBGene00014018	ZK632.11	56.1205	36.2325	124.408	0.356426	208
WBGene00014011	ZK632.2	47.5762	31.4036	98.094	0.0859368	278.333
WBGene00014022	ZK637.2	132.47	56.7819	-397.859	0.370145	276.333
WBGene00014078	ZK792.5	42.0469	28.8134	77.7608	0.46353	126.333
WBGene00014086	ZK809.3	86.89	63.7408	136.443	0.116831	590.667
WBGene00014097	ZK829.9	58.2192	36.3631	145.932	0.531424	228
WBGene00014112	ZK856.11	56.8884	45.4245	76.0922	0.114201	148
WBGene00022836	ZK973.11	83.5202	75.7044	93.1356	0.0726727	235
WBGene00007105	znf-207	89.1567	55.1169	233.145	0.609214	231.333
WBGene00016888	znf-598	52.0368	32.2946	133.88	0.532408	215.667
WBGene00018833	ztf-1	77.6862	49.1188	185.674	0.272936	249.667
WBGene00011066	ztf-15	75.6177	45.1398	232.806	0.43405	197
WBGene00009772	ztf-7	103.921	50.6845	-2063.96	0.624649	388.333
WBGene00022598	ztf-8	46.1494	34.5236	69.5808	0.114912	153.667
WBGene00006994	zyg-9	84.7673	46.7735	451.594	0.478969	144
