## Supplemental Table S13 for "A spatiotemporally resolved atlas of mRNA decay in the *C. elegans* embryo reveals differential regulation of mRNA stability across stages and cell types"

### Sheet: Sheet 1
Transcription factor RNA and protein dynamics (RNA expression from Packer et al. 2019 and protein expression from Ma et al. 2021)
Single-cell RNA-sequencing - Pseudobulk mRNA half-lives
wormbaseID	gene	half_life	protein_expression	RNA_expression	RNA_protein_dynamic
WBGene00000437	ceh-13	22.4212	transient	transient	transientRNA_transientProtein
WBGene00000453	ceh-32	19.9977	transient	transient	transientRNA_transientProtein
WBGene00000457	ceh-36	31.5687	transient	transient	transientRNA_transientProtein
WBGene00000461	ceh-40	23.2398	transient	transient	transientRNA_transientProtein
WBGene00000463	ceh-43	21.5399	transient	transient	transientRNA_transientProtein
WBGene00000561	cnd-1	13.8788	transient	transient	transientRNA_transientProtein
WBGene00001434	fkh-2	16.0724	transient	transient	transientRNA_transientProtein
WBGene00001949	hlh-2	20.2974	transient	transient	transientRNA_transientProtein
WBGene00001950	hlh-3	17.0804	transient	transient	transientRNA_transientProtein
WBGene00001958	hlh-14	9.73112	transient	transient	transientRNA_transientProtein
WBGene00001981	hnd-1	35.5858	transient	transient	transientRNA_transientProtein
WBGene00002245	lag-1	25.335	transient	transient	transientRNA_transientProtein
WBGene00002990	lin-1	23.62	transient	transient	transientRNA_transientProtein
WBGene00003595	ngn-1	21.0606	transient	transient	transientRNA_transientProtein
WBGene00003912	pal-1	22.9666	transient	transient	transientRNA_transientProtein
WBGene00004335	ref-2	19.7077	transient	transient	transientRNA_transientProtein
WBGene00004750	sea-1	38.3054	transient	transient	transientRNA_transientProtein
WBGene00004771	sem-2	27.7019	transient	transient	transientRNA_transientProtein
WBGene00006543	tbx-2	27.3576	transient	transient	transientRNA_transientProtein
WBGene00006545	tbx-8	20.8074	transient	transient	transientRNA_transientProtein
WBGene00006546	tbx-9	24.9646	transient	transient	transientRNA_transientProtein
WBGene00006547	tbx-11	15.6697	transient	transient	transientRNA_transientProtein
WBGene00006580	tlp-1	16.1644	transient	transient	transientRNA_transientProtein
WBGene00006870	vab-3	39.1745	transient	transient	transientRNA_transientProtein
WBGene00007984	irx-1	22.3527	transient	transient	transientRNA_transientProtein
WBGene00009084	F23B12.7	49.9511	transient	transient	transientRNA_transientProtein
WBGene00009743	sptf-1	21.5749	transient	transient	transientRNA_transientProtein
WBGene00009899	efl-3	24.7452	transient	transient	transientRNA_transientProtein
WBGene00009939	ztf-11	21.1733	transient	transient	transientRNA_transientProtein
WBGene00017755	zip-8	39.9565	transient	transient	transientRNA_transientProtein
WBGene00018446	ceh-83	22.0201	transient	transient	transientRNA_transientProtein
WBGene00022554	duxl-1	48.0911	transient	transient	transientRNA_transientProtein
WBGene00044330	alr-1	28.7594	transient	transient	transientRNA_transientProtein
WBGene00000430	ceh-5	53.004	persistent	transient	transientRNA_persistentProtein
WBGene00000451	ceh-30	14.6688	persistent	transient	transientRNA_persistentProtein
WBGene00000452	ceh-31	18.6921	persistent	transient	transientRNA_persistentProtein
WBGene00000469	ces-2	43.1986	persistent	transient	transientRNA_persistentProtein
WBGene00001182	egl-13	41.7505	persistent	transient	transientRNA_persistentProtein
WBGene00001821	ham-2	51.4282	persistent	transient	transientRNA_persistentProtein
WBGene00003377	mls-2	26.5175	persistent	transient	transientRNA_persistentProtein
WBGene00003623	nhr-25	30.935	persistent	transient	transientRNA_persistentProtein
WBGene00003657	nhr-67	19.8968	persistent	transient	transientRNA_persistentProtein
WBGene00003779	nob-1	22.7609	persistent	transient	transientRNA_persistentProtein
WBGene00004024	php-3	25.318	persistent	transient	transientRNA_persistentProtein
WBGene00004077	pop-1	25.3935	persistent	transient	transientRNA_persistentProtein
WBGene00004949	sox-2	32.8568	persistent	transient	transientRNA_persistentProtein
WBGene00006380	tab-1	13.8964	persistent	transient	transientRNA_persistentProtein
WBGene00006544	tbx-7	18.6918	persistent	transient	transientRNA_persistentProtein
WBGene00006652	ttx-1	34.128	persistent	transient	transientRNA_persistentProtein
WBGene00006775	unc-39	21.8991	persistent	transient	transientRNA_persistentProtein
WBGene00006853	unc-130	13.9618	persistent	transient	transientRNA_persistentProtein
WBGene00006881	vab-15	21.0527	persistent	transient	transientRNA_persistentProtein
WBGene00017326	dmd-5	19.7553	persistent	transient	transientRNA_persistentProtein
WBGene00020368	ast-1	42.2494	persistent	transient	transientRNA_persistentProtein
WBGene00022278	rcor-1	43.5559	persistent	transient	transientRNA_persistentProtein
WBGene00022837	ceh-45	17.2806	persistent	transient	transientRNA_persistentProtein
WBGene00000443	ceh-20	23.7478	persistent	persistent	persistentRNA_persistentProtein
WBGene00000448	pros-1	33.3688	persistent	persistent	persistentRNA_persistentProtein
WBGene00000459	ceh-38	23.9749	persistent	persistent	persistentRNA_persistentProtein
WBGene00000914	daf-19	30.8082	persistent	persistent	persistentRNA_persistentProtein
WBGene00001174	egl-5	26.6233	persistent	persistent	persistentRNA_persistentProtein
WBGene00001824	hbl-1	52.4292	persistent	persistent	persistentRNA_persistentProtein
WBGene00001948	hlh-1	23.8799	persistent	persistent	persistentRNA_persistentProtein
WBGene00003000	lin-11	46.2719	persistent	persistent	persistentRNA_persistentProtein
WBGene00003002	lin-13	55.7862	persistent	persistent	persistentRNA_persistentProtein
WBGene00003012	lin-26	25.0728	persistent	persistent	persistentRNA_persistentProtein
WBGene00003024	lin-39	27.4731	persistent	persistent	persistentRNA_persistentProtein
WBGene00003087	lsy-2	61.9828	persistent	persistent	persistentRNA_persistentProtein
WBGene00003218	mep-1	28.5761	persistent	persistent	persistentRNA_persistentProtein
WBGene00003611	nhr-12	21.9448	persistent	persistent	persistentRNA_persistentProtein
WBGene00003622	nhr-23	37.9167	persistent	persistent	persistentRNA_persistentProtein
WBGene00003639	nhr-49	36.408	persistent	persistent	persistentRNA_persistentProtein
WBGene00006654	ttx-3	45.0916	persistent	persistent	persistentRNA_persistentProtein
WBGene00006818	unc-86	25.0717	persistent	persistent	persistentRNA_persistentProtein
WBGene00006844	unc-120	19.1645	persistent	persistent	persistentRNA_persistentProtein
WBGene00006970	zag-1	23.3887	persistent	persistent	persistentRNA_persistentProtein
WBGene00012317	ztf-6	26.2439	persistent	persistent	persistentRNA_persistentProtein
WBGene00015934	ceh-48	37.9276	persistent	persistent	persistentRNA_persistentProtein
WBGene00017742	nfyc-1	23.5637	persistent	persistent	persistentRNA_persistentProtein
WBGene00019751	M03D4.4	32.6451	persistent	persistent	persistentRNA_persistentProtein
WBGene00000462	ceh-41	18.3203	transient	persistent	persistentRNA_transientProtein
WBGene00001253	elt-6	36.9411	transient	persistent	persistentRNA_transientProtein
WBGene00003592	nfi-1	40.7785	transient	persistent	persistentRNA_transientProtein
WBGene00003609	nhr-10	16.9195	transient	persistent	persistentRNA_transientProtein
WBGene00003846	odd-2	18.2157	transient	persistent	persistentRNA_transientProtein
WBGene00005009	spr-4	31.4437	transient	persistent	persistentRNA_transientProtein
WBGene00007433	swsn-7	50.6313	transient	persistent	persistentRNA_transientProtein
WBGene00010704	K09A11.1	20.6795	transient	persistent	persistentRNA_transientProtein
WBGene00016162	crh-2	19.8285	transient	persistent	persistentRNA_transientProtein
WBGene00016200	dpff-1	25.3615	transient	persistent	persistentRNA_transientProtein
WBGene00020930	hlh-30	48.4903	transient	persistent	persistentRNA_transientProtein
