## Supplemental Table S1 for "A spatiotemporally resolved atlas of mRNA decay in the *C. elegans* embryo reveals differential regulation of mRNA stability across stages and cell types"

### Sheet: bulk RNA-seq
	Read count	Number of genes	Average reads per gene
REP1_0M	7152904	17572	407
REP1_10M	9447694	18414	513
REP1_20M	8717532	18586	469
REP1_40M	7868950	19212	409
REP1_60M	5774545	17375	332
REP1_10A	8699535	16823	517
REP1_20A	7836158	16120	486
REP1_40A	6530818	15209	429
REP1_60A	8031188	15519	517
REP2_0M	7234069	18887	383
REP2_10M	5337465	17632	302
REP2_20M	8238425	19655	419
REP2_40M	7194734	19973	360
REP2_60M	7864796	20384	385
REP2_10A	9178323	17988	510
REP2_20A	8405777	17447	481
REP2_40A	7381397	16643	443
REP2_60A	6575591	16559	397
REP3_0M	7648624	20035	381
REP3_10M	9007941	19939	451
REP3_20M	8745799	20373	429
REP3_40M	10135871	21899	462
REP3_60M	7157539	20389	351
REP3_10A	10269915	19436	528
REP3_20A	9907032	19370	511
REP3_40A	10660836	19037	560
REP3_60A	10292321	18819	546
REP4_0M	8612801	18072	476
REP4_10M	8356371	18179	459
REP4_20M	9109962	17693	514
REP4_40M	9674676	19022	508
REP4_60M	2943299	13850	212
REP4_10A	2178337	11497	189
REP4_20A	10460051	16977	616
REP4_40A	2372770	11408	207
REP4_60A	8182058	15587	524

### Sheet: single cell RNA-seq
Sequencing statistics were taken from the 10X Genomics CellRanger web summary file
Cells for downstream analyses were filtered based on whether they had at least 200 detected genes
	Raw estimated number of cells	Percent reads in cells	Mean reads per cell	Median genes per cell	Total genes detected	Median UMI counts per cell	Filtered cells for downstream analyses
REP1_0M	13130	81.7	11298	1255	20646	2946	13107
REP1_20A	14232	83.5	8419	987	19649	2259	14186
REP1_40A	15134	86	6482	904	19016	2124	15111
REP1_40M	17861	85.9	6246	949	20995	1888	17845
REP2_0M	27310	70.7	2307	554	19187	853	27306
REP2_20A	25658	66.1	2487	526	18393	870	25657
REP2_40A	24415	66.7	2391	479	18193	829	24414
REP2_40M	23200	67.4	2438	560	19666	841	23199
REP3_0M	4407	72.8	12611	989	17658	2213	4395
REP3_20A	6006	70.1	10359	869	17621	1990	5993
REP3_40A	6374	73.3	8872	785	17326	1853	6365
REP3_40M	6210	72.3	10848	930	19582	2046	6199
